# Sounds of silence: electric mobility promises a quieter soundscape for wildlife, but may challenge ultrasonically sensitive species globally

**DOI:** 10.1101/2025.07.10.664227

**Authors:** Baheerathan Murugavel, Manjari Jain, Oliver Lindecke

**Affiliations:** Department of Biological Sciences, Indian Institute of Science Education and Research (IISER) Mohali, Punjab, India; Institute for Biology and Environmental Sciences, Carl-von-Ossietzky Universität Oldenburg; Oldenburg, 26111, Germany

**Keywords:** acoustic orientation, bats, conservation, electric vehicles, e-mobility, green-green dilemma, noise pollution, sensory ecology, ultrasonic noise, urban ecology

## Abstract

Expanding transportation networks generate anthropogenic noise, a stressor for wildlife. The rapid transition to electric mobility, with projections of 40-45 million new electric vehicles (EVs) annually by 2030 (two in five new light-duty vehicles), promises quieter audible environments. However, a critical gap exists in our understanding of the acoustic trade-offs, especially of vehicle-generated ultrasound (frequencies >20 kHz). While ultrasound is known to be biologically potent, used for instance in wildlife repellents, its presence and potential impacts as an emission from traffic on sensitive species, such as bats, remain unaddressed. While the shift to EVs may reduce overall audible noise emissions, offering a green alternative, potential challenges for species with auditory systems tuned to ultrasound, and also actively using it via echolocation, could offset these benefits. This may set up a green-green dilemma, as the objective of decarbonising transport via e-mobility may undermine efforts to restore urban biodiversity. Our systematic review of 49 studies on anthropogenic/vehicular noise impacts on 114 bat species/species groups revealed that road noise, especially when overlapping with bat echolocation and communication frequencies, consistently elicited negative responses in playback experiments, whereas field observations were more variable. A meta-analysis from this dataset showed that the odds of bats being affected significantly increased with both noise intensity and frequency. Building on this evidence, this review explores the implications for a future dominated by EVs. We highlight the urgent need for further research to define acoustic thresholds and develop conservation strategies for wildlife in rapidly urbanising and electrifying landscapes.
