## Supplementary material for "Sounds of silence: electric mobility promises a quieter soundscape for wildlife, but may challenge ultrasonically sensitive species globally": Murugavel_etal_Supplementary_table_2

### Sheet: Sheet1
Species	Family	Location	Intensity	Intensity_categories	Frequency	Frequency_categories	Noise_used	Binary	Overall Effect (Traffic/road/noise)	Citation	Year	Transport type
Afronycteris nana	Vespertilionidae	South Africa	3.3-8.8 kHz (51-56dBA)	6	3-9 khz	1	Y	N	No effect	Cory-Toussaint and Taylor 2022	2022	Other
Anoura caudifera	Phyllostomidae	Brazil	10-63.2 dB (measured at capture sites at 10:00 am)	2,3,4,5,6,7	NA	NA	Y	N	No effect	Brito et al 2023	2023	Other
Antrozous pallidus	Vespertilionidae	USA	58-76 dBA (10-640m from source)	6,7,8	NA	NA	Y	Y	Negative	Bunkley and Barber 2015	2015	Road*
Antrozous pallidus	Vespertilionidae	USA	30.6–73.8 dBA	4,5,6,7,8	whitewater rapids (avg. median frequency ± SD: 2.1 ± 1.3 kHz; background spectra by broadcasting shifted river noise of an identical temporal profile, but shifted upwards in frequency (4.8 ± 1.3 kHz)	1	Y	Y	Negative	Gomes 2021	2021	Other
Antrozous pallidus/Eptesicus fuscus	Vespertilionidae	USA	Motor vehicle noise 20-50 dB	3,4,5	100hz	1	Y	Y	Negative	Buxton et al 2020	2020	Road
Artibeus fimbriatus	Phyllostomidae	Brazil	10-63.2 dB (measured at capture sites at 10:00 am)	2,3,4,5,6,7	NA	NA	Y	N	No effect	Brito et al 2023	2023	Other
Asellia tridens	Hipposideridae	Israel	less than 17 kHz, Speakers set to 90dB. Treatment for 24 minutes (2 min pretreatment, 10 min treatment, 2 min post treatment, 10 min break) for 5 times per night. Total 3 nights (every second night) at 2 sites	10	<17 khz	1,2	Y	Y	Negative	Domer et al 2021	2021	Other
Austronomus australis	Molossidae	Australia	NA	NA	NA		N	N	No effect	Bharadwaj et al 2021	2021	Road
Barbastella barbastellus	Vespertilionidae	Germany	NA	NA	NA		N	NA	NA	Kerth and Melber 2009	2009	Road
Barbastella barbastellus	Vespertilionidae	France	NA	NA	NA		N	NA	NA	Laforge et al 2019	2019	Road
Barbastella barbastellus	Vespertilionidae	Poland	NA	NA	NA	NA	Y	N	No effect	Myczo et al 2017	2017	Road
Carollia perspicillata	Phyllostomidae	Brazil	10-63.2 dB (measured at capture sites at 10:00 am)	2,3,4,5,6,7	NA	NA	Y	N	No effect	Brito et al 2023	2023	Other
Chaerephon cf. ansorgei/Molossid 19kHz	Molossidae	South Africa	3.3-8.8 kHz (51-56dBA)	6	3-9 khz	1	Y	N	No effect	Cory-Toussaint and Taylor 2022	2022	Other
Chaerephon pumilus/Mops condylurus	Molossidae	South Africa	3.3-8.8 kHz (51-56dBA)	6	3-9 khz	1	Y	N	No effect	Cory-Toussaint and Taylor 2022	2022	Other
Chalinolobus dwyeri	Vespertilionidae	Australia	0-20 kHz; 40-80 dB SPL	5,6,7,8	0-20 khz	1,2	Y	N	No effect	Bonsen et al., 2015	2015	Road
Chalinolobus gouldii	Vespertilionidae	Australia	NA	NA	NA		N	Y	Negative	Bharadwaj et al 2021	2021	Road
Chalinolobus gouldii	Vespertilionidae	Australia	0-20 kHz; 40-80 dB SPL	5,6,7,8	0-20 khz	1,2	Y	N	No effect	Bonsen et al., 2015	2015	Road
Chalinolobus morio	Vespertilionidae	Australia	NA	NA	NA		N	Y	Negative	Bharadwaj et al 2021	2021	Road
Chalinolobus morio	Vespertilionidae	Australia	0-20 kHz; 40-80 dB SPL	5,6,7,8	0-20 khz	1,2	Y	N	No effect	Bonsen et al., 2015	2015	Road
Chalinolobus tuberculatus	Vespertilionidae	New Zealand	1. For day-time traffic volume we used a metric called Annual Average Daily Traffic (AADT) volume (Wen, 2015) 2. Percent - age heavy traffic volume. Percentage heavy traffic (Heavy) is an estimate of the proportion of the AADT which is deemed to comprise a heavy vehicle, i.e. greater than 3.5 tonnes for the current year (Wen, 2015). 3. Night traffic: to the period over which bat monitoring took p…	NA	NA	NA	Y	Y	Negative	Borkin et al 2020	2020	Road
Chalinolobus tuberculatus	Vespertilionidae	New Zealand	65-80dB at 2m from speakers	7,8,9	Ultrasonic Dynamic Speaker (frequency response of 1-120kHz ± 12dB)	1,2,3,4,5,6,7,8,9,10	Y	Y	Negative	Hart 2022	2022	Road*
Chalinolobus tuberculatus	Vespertilionidae	New Zealand	90dB	10	<=10 khz	1	Y	Y	Negative	Le Roax and Waas 2012	2012	Air
Corynorhinus townsendii	Vespertilionidae	USA	Motor vehicle noise 20-50 dB	3,4,5	100hz	1	Y	Y	Negative	Buxton et al 2020	2020	Road
Corynorhinus townsendii	Vespertilionidae	USA	30.6–73.8 dBA	4,5,6,7,8	whitewater rapids (avg. median frequency ± SD: 2.1 ± 1.3 kHz; background spectra by broadcasting shifted river noise of an identical temporal profile, but shifted upwards in frequency (4.8 ± 1.3 kHz)	1	Y	Y	Negative	Gomes 2021	2021	Other
Desmodus rotundus	Phyllostomidae	Brazil	10-63.2 dB (measured at capture sites at 10:00 am)	2,3,4,5,6,7	NA	NA	Y	N	No effect	Brito et al 2023	2023	Other
Eptesicus bottae	Vespertilionidae	Israel	less than 17 kHz, Speakers set to 90dB. Treatment for 24 minutes (2 min pretreatment, 10 min treatment, 2 min post treatment, 10 min break) for 5 times per night. Total 3 nights (every second night) at 2 sites	10	<17 khz	1,2	Y	Y	Negative	Domer et al 2021	2021	Other
Eptesicus brasiliensis	Vespertilionidae	Brazil	10-63.2 dB (measured at capture sites at 10:00 am)	2,3,4,5,6,7	NA	NA	Y	N	No effect	Brito et al 2023	2023	Other
Eptesicus diminutus	Vespertilionidae	Brazil	10-63.2 dB (measured at capture sites at 10:00 am)	2,3,4,5,6,7	NA	NA	Y	N	No effect	Brito et al 2023	2023	Other
Eptesicus fuscus	Vespertilionidae	USA	Noise measured from moving cars - <66dB to >88dB	7,8,9	NA	NA	Y	Y	Negative	Bennet and Zurcher 2013	2013	Road
Eptesicus fuscus	Vespertilionidae	USA	50-80dBA	6,7,8,9	24 khz	3	Y	Y	Negative	Bunkley et al 2015	2015	Other
Eptesicus fuscus	Vespertilionidae	Canada	Drone motors: Pulsatile noise centered around 40.5 kHz, intermittent noise centered at 2.1 kHz, Flying dones: Pulsing noise of 40.5 kHz and loud broadband noise between 0-20 kHz	NA	0-20 khz; 40.5 khz	1,2,5	Y	Y	Negative	Ednie et al 2021	2021	Air
Eptesicus fuscus	Vespertilionidae	USA	30.6–73.8 dBA	4,5,6,7,8	whitewater rapids (avg. median frequency ± SD: 2.1 ± 1.3 kHz; background spectra by broadcasting shifted river noise of an identical temporal profile, but shifted upwards in frequency (4.8 ± 1.3 kHz)	1	Y	Y	Negative	Gomes 2021	2021	Other
Eptesicus fuscus	Vespertilionidae	Canada	UAV1 (large): 0dBFS/55 dB noise/sound level, Freq 0-6kHz; UAV2: -6dBFS/50dB, 0-5.8kHz; UAV3 (Small): -24dBFS/49dB; 0-6.8kHz	5,6	0-7 khz	1	Y	Y	Negative	Kuhlmann et al 2022	2022	Air
Eptesicus fuscus	Vespertilionidae	USA	55-90 dB	6,7,8,9,10	3-17khz	1,2	Y	Y	Negative	Lehrer et al 2021	2021	Other
Eptesicus fuscus	Vespertilionidae	USA	70.6 dB	6,8	NA	NA	Y	Y	Negative	Warner 2016	2016	Other
Eptesicus fuscus	Vespertilionidae	USA	NA	NA	NA	NA	Y	N	No effect	Zurcher 2010	2010	Road
Eptesicus hottentotus	Vespertilionidae	South Africa	3.3-8.8 kHz (51-56dBA)	6	3-9 khz	1	Y	N	No effect	Cory-Toussaint and Taylor 2022	2022	Other
Eptesicus serotinus	Vespertilionidae	Denmark	at 10 m tether 12-16 dB above system noise floor. At 30 m tether 0.5 dB	NA	<20 kHz at 30 m	1,2	Y	N	No effect	Jespersen et al 2022	2022	Air
Eptesicus serotinus	Vespertilionidae	Germany	62 and 79 dB	7,8	NA	NA	Y	Y	Negative	Roswag et al 2025	2025	Air
Eptesicus serotinus	Vespertilionidae	Spain	NA	NA	NA	NA	Y	N	No effect	Sereno-cadierno et al 2025	2025	Other
Eptesicus spp	Vespertilionidae	United Kingdom	Ultrasonic deterrant: 20-100 kHz with 98,52,21 db at 1,15 and 30m distances respectively	3,6,10	20-100 khz with peak at 50 khz	2,3,4,5,6,7,8,9,10	Y	Y	Negative	Gilmour et al 2021	2021	Other
Eptesicus spp	Vespertilionidae	Poland	NA	NA	NA	NA	Y	N	No effect	Myczo et al 2017	2017	Road
Eptesicus spp	Vespertilionidae	Poland	NA	NA	NA		N	NA	NA	Pakula and Furmankiewicz 2022	2022	Rail
Eumops sp	Molossidae	Brazil	NA	NA	NA		N	NA	NA	Ramalho et al 2021	2021	Road
Glossophaga soricina	Phyllostomidae	Brazil	10-63.2 dB (measured at capture sites at 10:00 am)	2,3,4,5,6,7	NA	NA	Y	N	No effect	Brito et al 2023	2023	Other
Hipposideros caffer	Hipposideridae	South Africa	3.3-8.8 kHz (51-56dBA)	6	3-9 khz	1	Y	N	No effect	Cory-Toussaint and Taylor 2022	2022	Other
Hypsugo ariel	Vespertilionidae	Israel	less than 17 kHz, Speakers set to 90dB. Treatment for 24 minutes (2 min pretreatment, 10 min treatment, 2 min post treatment, 10 min break) for 5 times per night. Total 3 nights (every second night) at 2 sites	10	<17 khz	1,2	Y	Y	Negative	Domer et al 2021	2021	Other
Hypsugo savii	Vespertilionidae	Spain	NA	NA	NA	NA	Y	N	No effect	Sereno-cadierno et al 2025	2025	Other
Laephotis capensis/Pipistrellus rueppellii	Vespertilionidae	South Africa	3.3-8.8 kHz (51-56dBA)	6	3-9 khz	1	Y	N	No effect	Cory-Toussaint and Taylor 2022	2022	Other
Lasionycteris noctivagans	Vespertilionidae	USA	50-80dBA	6,7,8,9	24 khz	3	Y	Y	Negative	Bunkley et al 2015	2015	Other
Lasionycteris noctivagans	Vespertilionidae	USA	Motor vehicle noise 20-50 dB	3,4,5	100hz	1	Y	Y	Negative	Buxton et al 2020	2020	Road
Lasionycteris noctivagans	Vespertilionidae	Canada	Drone motors: Pulsatile noise centered around 40.5 kHz, intermittent noise centered at 2.1 kHz, Flying dones: Pulsing noise of 40.5 kHz and loud broadband noise between 0-20 kHz	NA	0-20 khz; 40.5 khz	1,2,5	Y	Y	Negative	Ednie et al 2021	2021	Air
Lasionycteris noctivagans	Vespertilionidae	USA	30.6–73.8 dBA	4,5,6,7,8	whitewater rapids (avg. median frequency ± SD: 2.1 ± 1.3 kHz; background spectra by broadcasting shifted river noise of an identical temporal profile, but shifted upwards in frequency (4.8 ± 1.3 kHz)	1	Y	Y	Negative	Gomes 2021	2021	Other
Lasionycteris noctivagans	Vespertilionidae	Canada	UAV1 (large): 0dBFS/55 dB noise/sound level, Freq 0-6kHz; UAV2: -6dBFS/50dB, 0-5.8kHz; UAV3 (Small): -24dBFS/49dB; 0-6.8kHz	5,6	0-7 khz	1	Y	Y	Negative	Kuhlmann et al 2022	2022	Air
Lasionycteris noctivagans	Vespertilionidae	USA	55-90 dB	6,7,8,9,10	3-17khz	1,2	Y	Y	Negative	Lehrer et al 2021	2021	Other
Lasiurus blossevillii	Vespertilionidae	USA	50-80dBA	6,7,8,9	24 khz	3	Y	N	No effect	Bunkley et al 2015	2015	Other
Lasiurus blossevillii	Vespertilionidae	Brazil	NA	NA	NA		N	NA	NA	Ramalho et al 2021	2021	Road
Lasiurus borealis	Vespertilionidae	USA	Noise measured from moving cars - <66dB to >88dB	7,8,9	NA	NA	Y	Y	Negative	Bennet and Zurcher 2013	2013	Road
Lasiurus borealis	Vespertilionidae	Canada	Drone motors: Pulsatile noise centered around 40.5 kHz, intermittent noise centered at 2.1 kHz, Flying dones: Pulsing noise of 40.5 kHz and loud broadband noise between 0-20 kHz	NA	0-20 khz; 40.5 khz	1,2,5	Y	Y	Negative	Ednie et al 2021	2021	Air
Lasiurus borealis	Vespertilionidae	Canada	UAV1 (large): 0dBFS/55 dB noise/sound level, Freq 0-6kHz; UAV2: -6dBFS/50dB, 0-5.8kHz; UAV3 (Small): -24dBFS/49dB; 0-6.8kHz	5,6	0-7 khz	1	Y	Y	Negative	Kuhlmann et al 2022	2022	Air
Lasiurus borealis	Vespertilionidae	USA	55-90 dB	6,7,8,9,10	3-17khz	1,2	Y	N	No effect	Lehrer et al 2021	2021	Other
Lasiurus borealis	Vespertilionidae	USA	NA	NA	NA	NA	Y	N	No effect	Zurcher 2010	2010	Road
Lasiurus cinereus	Vespertilionidae	USA	50-80dBA	6,7,8,9	24 khz	3	Y	Y	Negative	Bunkley et al 2015	2015	Other
Lasiurus cinereus	Vespertilionidae	Canada	Drone motors: Pulsatile noise centered around 40.5 kHz, intermittent noise centered at 2.1 kHz, Flying dones: Pulsing noise of 40.5 kHz and loud broadband noise between 0-20 kHz	NA	0-20 khz; 40.5 khz	1,2,5	Y	Y	Negative	Ednie et al 2021	2021	Air
Lasiurus cinereus	Vespertilionidae	USA	30.6–73.8 dBA	4,5,6,7,8	whitewater rapids (avg. median frequency ± SD: 2.1 ± 1.3 kHz; background spectra by broadcasting shifted river noise of an identical temporal profile, but shifted upwards in frequency (4.8 ± 1.3 kHz)	1	Y	Y	Negative	Gomes 2021	2021	Other
Lasiurus cinereus	Vespertilionidae	Canada	UAV1 (large): 0dBFS/55 dB noise/sound level, Freq 0-6kHz; UAV2: -6dBFS/50dB, 0-5.8kHz; UAV3 (Small): -24dBFS/49dB; 0-6.8kHz	5,6	0-7 khz	1	Y	Y	Negative	Kuhlmann et al 2022	2022	Air
Lasiurus cinereus	Vespertilionidae	USA	55-90 dB	6,7,8,9,10	3-17khz	1,2	Y	N	No effect	Lehrer et al 2021	2021	Other
Lasiurus cinereus	Vespertilionidae	USA	Ambient : 22-45 dBA; Treatment 56-77 dBA)	3,4,5,6,7,8	NA	NA	Y	Y	Negative	Warner 2016	2016	Other
Lasiurus cinereus	Vespertilionidae	USA	70.6 dB	6,8	NA	NA	Y	Y	Negative	Warner 2016	2016	Other
Lasiurus cinereus	Vespertilionidae	USA	NA	NA	NA	NA	Y	N	No effect	Zurcher 2010	2010	Road
Lasiurus cinereus/Tadarida brasiliensis	Vespertilionidae/Molossidae	USA	Motor vehicle noise 20-50 dB	3,4,5	100hz	1	Y	Y	Negative	Buxton et al 2020	2020	Road
Micronycteris microtis	Phyllostomidae	Panama	3 treatments with all stimuly being at 77 dB at 10 cm from the roost entrance. Ambient., rain and traffic noises recorded from forest, rain and highways respectively	8	NA	NA	Y	Y	Neutral	Geipel et al 2019	2019	Road*
Miniopterus australis	Miniopteridae	Australia	0-20 kHz; 40-80 dB SPL	5,6,7,8	0-20 khz	1,2	Y	N	No effect	Bonsen et al., 2015	2015	Road
Miniopterus fraterculus	Miniopteridae	South Africa	3.3-8.8 kHz (51-56dBA)	6	3-9 khz	1	Y	N	No effect	Cory-Toussaint and Taylor 2022	2022	Other
Miniopterus natalensis	Miniopteridae	South Africa	3.3-8.8 kHz (51-56dBA)	6	3-9 khz	1	Y	N	No effect	Cory-Toussaint and Taylor 2022	2022	Other
Miniopterus schreibersii	Miniopteridae	Australia	0-20 kHz; 40-80 dB SPL	5,6,7,8	0-20 khz	1,2	Y	N	No effect	Bonsen et al., 2015	2015	Road
Miniopterus schreibersii	Miniopteridae	Spain	NA	NA	NA	NA	Y	N	No effect	Sereno-cadierno et al 2025	2025	Other
Molossus molossus	Molossidae	Brazil	NA	NA	NA		N	NA	NA	Ramalho et al 2021	2021	Road
Molossus sinaloae	Molossidae	Mexico	75 (± 4.2) dB in the urban area and 45 (± 1.4) dB in the natural area	5,6,7,8,9	NA	NA	Y	Y	Negative	Lara-Nunez et al 2022	2022	Other
Mops midas	Molossidae	South Africa	3.3-8.8 kHz (51-56dBA)	6	3-9 khz	1	Y	N	No effect	Cory-Toussaint and Taylor 2022	2022	Other
Mormoops megalophylla	Mormoopidae	Mexico	75 (± 4.2) dB in the urban area and 45 (± 1.4) dB in the natural area	5,6,7,8,9	NA	NA	Y	N	No effect	Lara-Nunez et al 2022	2022	Other
Mormopterus ridei	Molossidae	Australia	0-20 kHz; 40-80 dB SPL	5,6,7,8	0-20 khz	1,2	Y	N	No effect	Bonsen et al., 2015	2015	Road
Myotis bechsteinii	Vespertilionidae	Germany	NA	NA	NA		N	NA	NA	Kerth and Melber 2009	2009	Road
Myotis californicus	Vespertilionidae	USA	50-80dBA	6,7,8,9	24 khz	3	Y	N	No effect	Bunkley et al 2015	2015	Other
Myotis californicus	Vespertilionidae	USA	30.6–73.8 dBA	4,5,6,7,8	whitewater rapids (avg. median frequency ± SD: 2.1 ± 1.3 kHz; background spectra by broadcasting shifted river noise of an identical temporal profile, but shifted upwards in frequency (4.8 ± 1.3 kHz)	1	Y	Y	Negative	Gomes 2021	2021	Other
Myotis ciliolabrum	Vespertilionidae	USA	50-80dBA	6,7,8,9	24 khz	3	Y	N	No effect	Bunkley et al 2015	2015	Other
Myotis ciliolabrum	Vespertilionidae	USA	Motor vehicle noise 20-50 dB	3,4,5	100hz	1	Y	Y	Negative	Buxton et al 2020	2020	Road
Myotis ciliolabrum	Vespertilionidae	USA	30.6–73.8 dBA	4,5,6,7,8	whitewater rapids (avg. median frequency ± SD: 2.1 ± 1.3 kHz; background spectra by broadcasting shifted river noise of an identical temporal profile, but shifted upwards in frequency (4.8 ± 1.3 kHz)	1	Y	Y	Negative	Gomes 2021	2021	Other
Myotis ciliolabrum	Vespertilionidae	USA	70.6 dB	6,8	NA	NA	Y	Y	Negative	Warner 2016	2016	Other
Myotis ciliolabrum	Vespertilionidae	USA	Ambient : 22-45 dBA; Treatment 56-77 dBA)	3,4,5,6,7,8	NA	NA	Y	Y	Negative	Warner 2016	2016	Other
Myotis daubentonii	Vespertilionidae	Ireland	NA	NA	NA		N	NA	NA	Abbot et al 2012	2012	Road
Myotis daubentonii	Vespertilionidae	Denmark	at 10 m tether 12-16 dB above system noise floor. At 30 m tether 0.5 dB	NA	<20 kHz at 30 m	1,2	Y	N	No effect	Jespersen et al 2022	2022	Air
Myotis daubentonii	Vespertilionidae	Germany	76 dB SPL with the instant amplitude ranging 68–84 dB SPL.	7,8,9	0-60 khz	1,2,3,4,5,6	Y	Y	Negative	Luo et al 2015	2015	Road*
Myotis daubentonii	Vespertilionidae	Germany	62 and 79 dB	7,8	NA	NA	Y	Y	Negative	Roswag et al 2025	2025	Air
Myotis daubentonii	Vespertilionidae	Spain	NA	NA	NA	NA	Y	N	No effect	Sereno-cadierno et al 2025	2025	Other
Myotis daubentonii	Vespertilionidae	United Kingdom	NA	NA	NA	NA	Y	Y	Negative	Shirley 2001	2001	Other
Myotis evotis	Vespertilionidae	USA	50-80dBA	6,7,8,9	24 khz	3	Y	N	No effect	Bunkley et al 2015	2015	Other
Myotis evotis	Vespertilionidae	USA	Motor vehicle noise 20-50 dB	3,4,5	100hz	1	Y	Y	Negative	Buxton et al 2020	2020	Road
Myotis evotis	Vespertilionidae	USA	30.6–73.8 dBA	4,5,6,7,8	whitewater rapids (avg. median frequency ± SD: 2.1 ± 1.3 kHz; background spectra by broadcasting shifted river noise of an identical temporal profile, but shifted upwards in frequency (4.8 ± 1.3 kHz)	1	Y	Y	Negative	Gomes 2021	2021	Other
Myotis evotis	Vespertilionidae	USA	70.6 dB	6,8	NA	NA	Y	Y	Negative	Warner 2016	2016	Other
Myotis evotis	Vespertilionidae	USA	Ambient : 22-45 dBA; Treatment 56-77 dBA)	3,4,5,6,7,8	NA	NA	Y	N	No effect	Warner 2016	2016	Other
Myotis lavalii	Vespertilionidae	Brazil	NA	NA	NA		N	NA	NA	Ramalho et al 2021	2021	Road
Myotis leibii	Vespertilionidae	Canada	Drone motors: Pulsatile noise centered around 40.5 kHz, intermittent noise centered at 2.1 kHz, Flying dones: Pulsing noise of 40.5 kHz and loud broadband noise between 0-20 kHz	NA	0-20 khz; 40.5 khz	1,2,5	Y	Y	Negative	Ednie et al 2021	2021	Air
Myotis leibii	Vespertilionidae	Canada	UAV1 (large): 0dBFS/55 dB noise/sound level, Freq 0-6kHz; UAV2: -6dBFS/50dB, 0-5.8kHz; UAV3 (Small): -24dBFS/49dB; 0-6.8kHz	5,6	0-7 khz	1	Y	Y	Negative	Kuhlmann et al 2022	2022	Air
Myotis levis	Vespertilionidae	Brazil	10-63.2 dB (measured at capture sites at 10:00 am)	2,3,4,5,6,7	NA	NA	Y	N	No effect	Brito et al 2023	2023	Other
Myotis lucifugus	Vespertilionidae	USA	Noise measured from moving cars - <66dB to >88dB	7,8,9	NA	NA	Y	Y	Negative	Bennet and Zurcher 2013	2013	Road
Myotis lucifugus	Vespertilionidae	USA	50-80dBA	6,7,8,9	24 khz	3	Y	N	No effect	Bunkley et al 2015	2015	Other
Myotis lucifugus	Vespertilionidae	USA	Motor vehicle noise 20-50 dB	3,4,5	100hz	1	Y	Y	Negative	Buxton et al 2020	2020	Road
Myotis lucifugus	Vespertilionidae	Canada	Drone motors: Pulsatile noise centered around 40.5 kHz, intermittent noise centered at 2.1 kHz, Flying dones: Pulsing noise of 40.5 kHz and loud broadband noise between 0-20 kHz	NA	0-20 khz; 40.5 khz	1,2,5	Y	Y	Negative	Ednie et al 2021	2021	Air
Myotis lucifugus	Vespertilionidae	USA	30.6–73.8 dBA	4,5,6,7,8	whitewater rapids (avg. median frequency ± SD: 2.1 ± 1.3 kHz; background spectra by broadcasting shifted river noise of an identical temporal profile, but shifted upwards in frequency (4.8 ± 1.3 kHz)	1	Y	Y	Negative	Gomes 2021	2021	Other
Myotis lucifugus	Vespertilionidae	Canada	UAV1 (large): 0dBFS/55 dB noise/sound level, Freq 0-6kHz; UAV2: -6dBFS/50dB, 0-5.8kHz; UAV3 (Small): -24dBFS/49dB; 0-6.8kHz	5,6	0-7 khz	1	Y	Y	Negative	Kuhlmann et al 2022	2022	Air
Myotis lucifugus	Vespertilionidae	USA	55-90 dB	6,7,8,9,10	3-17khz	1,2	Y	N	No effect	Lehrer et al 2021	2021	Other
Myotis lucifugus	Vespertilionidae	USA	70.6 dB	6,8	NA	NA	Y	Y	Negative	Warner 2016	2016	Other
Myotis lucifugus	Vespertilionidae	USA	NA	NA	NA	NA	Y	N	No effect	Zurcher 2010	2010	Road
Myotis myotis	Vespertilionidae	Bulgaria	3 types of noise and a silent control. 100, 50 and 25 m traffic noise, bird noise (4 bird species in the area), colony noise (recorded from the colony with 4 bat species) and vegetation noise (recorded at a tree on a windy afternoon) were 62, 68, 74, 70, 70 and 50 dB (band pass filtered at 1 kHz)	6,7,8	<5khz	1	Y	Y	Neutral	Luo et al 2014	2014	Road*
Myotis myotis	Vespertilionidae	Germany	Broadband noise:80dB; Traffic noise: 80 dB at 500 ms peak noise (RMS); Vegetation noise: 68dB`	7,9	0-60 khz	1,2,3,4,5,6	Y	Y	Negative	Schaub et al 2009	2009	Road*
Myotis myotis	Vespertilionidae	Germany	Average sound of 0.5 ms passing vehicle from 7.5, 15, 25, 35 and 50 m from highway	NA	3-30khz (main energy) Fig 1 for full spectrum upto 60 kHz	1,2,3,4,5,6	Y	Y	Negative	Siemers and Schaub 2011	2011	Road*
Myotis mystacinus	Vespertilionidae	Ireland	NA	NA	NA		N	NA	NA	Abbot et al 2012	2012	Road
Myotis mystacinus	Vespertilionidae	Germany	62 and 79 dB	7,8	NA	NA	Y	Y	Negative	Roswag et al 2025	2025	Air
Myotis nattereri	Vespertilionidae	Ireland	NA	NA	NA		N	NA	NA	Abbot et al 2012	2012	Road
Myotis nattereri	Vespertilionidae	Germany	62 and 79 dB	7,8	NA	NA	Y	Y	Negative	Roswag et al 2025	2025	Air
Myotis nigricans	Vespertilionidae	Brazil	10-63.2 dB (measured at capture sites at 10:00 am)	2,3,4,5,6,7	NA	NA	Y	N	No effect	Brito et al 2023	2023	Other
Myotis riparius	Vespertilionidae	Brazil	10-63.2 dB (measured at capture sites at 10:00 am)	2,3,4,5,6,7	NA	NA	Y	N	No effect	Brito et al 2023	2023	Other
Myotis septentrionalis	Vespertilionidae	Canada	Drone motors: Pulsatile noise centered around 40.5 kHz, intermittent noise centered at 2.1 kHz, Flying dones: Pulsing noise of 40.5 kHz and loud broadband noise between 0-20 kHz	NA	0-20 khz; 40.5 khz	1,2,5	Y	Y	Negative	Ednie et al 2021	2021	Air
Myotis septentrionalis	Vespertilionidae	Canada	UAV1 (large): 0dBFS/55 dB noise/sound level, Freq 0-6kHz; UAV2: -6dBFS/50dB, 0-5.8kHz; UAV3 (Small): -24dBFS/49dB; 0-6.8kHz	5,6	0-7 khz	1	Y	Y	Negative	Kuhlmann et al 2022	2022	Air
Myotis septentrionalis	Vespertilionidae	USA	55-90 dB	6,7,8,9,10	3-17khz	1,2	Y	N	No effect	Lehrer et al 2021	2021	Other
Myotis septentrionalis	Vespertilionidae	USA	NA	NA	NA	NA	Y	N	No effect	Zurcher 2010	2010	Road
Myotis sodalis	Vespertilionidae	USA	NA	NA	NA	NA	Y	N	No effect	Zurcher 2010	2010	Road
Myotis sp	Vespertilionidae	USA	Noise measured from moving cars - <66dB to >88dB	7,8,9	NA	NA	Y	Y	Negative	Bennet and Zurcher 2013	2013	Road
Myotis sp	Vespertilionidae	United Kingdom	NA	NA	NA		N	Y	Negative	Berthinussen and Altringham - 2012	2012	Road
Myotis sp	Vespertilionidae	United Kingdom	Peak of 86dB SPL. Recorded traffic noise at 3m away from a center of carriageway close to the road side verge.	9	1-20khz;20-96khz	1,2,3,4,5,6,7,8,9,10	Y	Y	Negative	Finch et al 2020	2020	Road*
Myotis sp	Vespertilionidae	United Kingdom	1m 110 dB SPL (45 kHz); 20 m 85 dBL	9,11	20–100 kHz, with a frequency of most energy of 50 kHz	2,3,4,5,6,7,8,9,10	Y	Y	Negative	Gilmour et al 2020	2020	Other
Myotis sp	Vespertilionidae	United Kingdom	Ultrasonic deterrant: 20-100 kHz with 98,52,21 db at 1,15 and 30m distances respectively	3,6,10	20-100 khz with peak at 50 khz	2,3,4,5,6,7,8,9,10	Y	Y	Negative	Gilmour et al 2021	2021	Other
Myotis sp	Vespertilionidae	United Kingdom	42.82 dB ± 2.50 SD - background noise - 10 mins; Music volume 98.74 dB ± 4.61 SD - 1 m from speaker 1.8m from ground	10	Music average F max 15.5 khz	2	Y	N	No effect	Hooker et al 2023	2023	Other
Myotis sp	Vespertilionidae	France	NA	NA	NA		N	NA	NA	Laforge et al 2019	2019	Road
Myotis sp	Vespertilionidae	Poland	NA	NA	NA	NA	Y	N	No effect	Myczo et al 2017	2017	Road
Myotis sp	Vespertilionidae	Poland	NA	NA	NA		N	NA	NA	Pakula and Furmankiewicz 2022	2022	Rail
Myotis thysanodes	Vespertilionidae	USA	50-80dBA	6,7,8,9	24 khz	3	Y	Y	Negative	Bunkley et al 2015	2015	Other
Myotis thysanodes	Vespertilionidae	USA	Motor vehicle noise 20-50 dB	3,4,5	100hz	1	Y	Y	Negative	Buxton et al 2020	2020	Road
Myotis thysanodes	Vespertilionidae	USA	30.6–73.8 dBA	4,5,6,7,8	whitewater rapids (avg. median frequency ± SD: 2.1 ± 1.3 kHz; background spectra by broadcasting shifted river noise of an identical temporal profile, but shifted upwards in frequency (4.8 ± 1.3 kHz)	1	Y	Y	Negative	Gomes 2021	2021	Other
Myotis tricolor	Vespertilionidae	South Africa	3.3-8.8 kHz (51-56dBA)	6	3-9 khz	1	Y	N	No effect	Cory-Toussaint and Taylor 2022	2022	Other
Myotis volans	Vespertilionidae	USA	50-80dBA	6,7,8,9	24 khz	3	Y	N	No effect	Bunkley et al 2015	2015	Other
Myotis volans	Vespertilionidae	USA	Motor vehicle noise 20-50 dB	3,4,5	100hz	1	Y	Y	Negative	Buxton et al 2020	2020	Road
Myotis volans	Vespertilionidae	USA	30.6–73.8 dBA	4,5,6,7,8	whitewater rapids (avg. median frequency ± SD: 2.1 ± 1.3 kHz; background spectra by broadcasting shifted river noise of an identical temporal profile, but shifted upwards in frequency (4.8 ± 1.3 kHz)	1	Y	Y	Negative	Gomes 2021	2021	Other
Myotis yumanensis	Vespertilionidae	USA	50-80dBA	6,7,8,9	24 khz	3	Y	N	No effect	Bunkley et al 2015	2015	Other
Myotis yumanensis	Vespertilionidae	USA	30.6–73.8 dBA	4,5,6,7,8	whitewater rapids (avg. median frequency ± SD: 2.1 ± 1.3 kHz; background spectra by broadcasting shifted river noise of an identical temporal profile, but shifted upwards in frequency (4.8 ± 1.3 kHz)	1	Y	Y	Negative	Gomes 2021	2021	Other
Mystacina tuberculata	Vespertilionidae	New Zealand	65-80dB at 2m from speakers	7,8,10	Ultrasonic Dynamic Speaker (frequency response of 1-120kHz ± 12dB)	1,2,3,4,5,6,7,8,9,10	Y	Y	Negative	Hart 2022	2022	Road*
Neoromicia zuluensis	Vespertilionidae	South Africa	3.3-8.8 kHz (51-56dBA)	6	3-9 khz	1	Y	N	No effect	Cory-Toussaint and Taylor 2022	2022	Other
Noctilio albiventris	Noctilionidae	Colombia	80dB	9	22.07 to 23.74 kHz	3	Y	Y	Negative	Yanten 2024	2024	Road*
Nyctalus lasiopterus/ noctula	Vespertilionidae	Spain	NA	NA	NA	NA	Y	N	No effect	Sereno-cadierno et al 2025	2025	Other
Nyctalus leisleri	Vespertilionidae	Ireland	NA	NA	NA		N	NA	NA	Abbot et al 2012	2012	Road
Nyctalus leisleri	Vespertilionidae	Germany	62 and 79 dB	7,8	NA	NA	Y	Y	Negative	Roswag et al 2025	2025	Air
Nyctalus leisleri	Vespertilionidae	Spain	NA	NA	NA	NA	Y	N	No effect	Sereno-cadierno et al 2025	2025	Other
Nyctalus noctula	Vespertilionidae	United Kingdom	Peak of 86dB SPL. Recorded traffic noise at 3m away from a center of carriageway close to the road side verge.	9	1-20khz;20-96khz	1,2,3,4,5,6,7,8,9,10	Y	Y	Negative	Finch et al 2020	2020	Road*
Nyctalus noctula	Vespertilionidae	Denmark	at 10 m tether 12-16 dB above system noise floor. At 30 m tether 0.5 dB	NA	<20 kHz at 30 m	1,2	Y	N	No effect	Jespersen et al 2022	2022	Air
Nyctalus noctula	Vespertilionidae	Poland	NA	NA	NA	NA	Y	N	No effect	Myczo et al 2017	2017	Road
Nyctalus noctula	Vespertilionidae	Germany	62 and 79 dB	7,8	NA	NA	Y	Y	Negative	Roswag et al 2025	2025	Air
Nyctalus noctula	Vespertilionidae	Sweden	NA	NA	10-20 kHz	1,2	Y	N	No effect	Rydell and Wickman 2015	2015	Other
Nyctalus spp	Vespertilionidae	United Kingdom	NA	NA	NA		N	Y	Negative	Berthinussen and Altringham - 2012	2012	Road
Nyctalus spp	Vespertilionidae	United Kingdom	Ultrasonic deterrant: 20-100 kHz with 98,52,21 db at 1,15 and 30m distances respectively	3,6,10	20-100 khz with peak at 50 khz	2,3,4,5,6,7,8,9,10	Y	Y	Negative	Gilmour et al 2021	2021	Other
Nyctalus spp	Vespertilionidae	Poland	NA	NA	NA		N	NA	NA	Pakula and Furmankiewicz 2022	2022	Rail
Nyctalus/Eptesicus spp.	Vespertilionidae	United Kingdom	42.82 dB ± 2.50 SD - background noise - 10 mins; Music volume 98.74 dB ± 4.61 SD - 1 m from speaker 1.8m from ground	10	Music average F max 15.5 khz	2	Y	Y	Negative	Hooker et al 2023	2023	Other
Nycticeinops schlieffeni	Vespertilionidae	South Africa	3.3-8.8 kHz (51-56dBA)	6	3-9 khz	1	Y	N	No effect	Cory-Toussaint and Taylor 2022	2022	Other
Nycticeius humeralis	Vespertilionidae	USA	55-90 dB	6,7,8,9,10	3-17khz	1,2	Y	Y	Negative	Lehrer et al 2021	2021	Other
Nycticeius humeralis	Vespertilionidae	USA	NA	NA	NA	NA	Y	N	No effect	Zurcher 2010	2010	Road
Nyctophilus spp	Vespertilionidae	Australia	0-20 kHz; 40-80 dB SPL	5,6,7,8	0-20 khz	1,2	Y	N	No effect	Bonsen et al., 2015	2015	Road
Nyctophilus-Myotis complex	Vespertilionidae	Australia	NA	NA	NA		N	Y	Negative	Bharadwaj et al 2021	2021	Road
Otomops martiensseni	Molossidae	South Africa	3.3-8.8 kHz (51-56dBA)	6	3-9 khz	1	Y	N	No effect	Cory-Toussaint and Taylor 2022	2022	Other
Ozimops planiceps	Molossidae	Australia	NA	NA	NA		N	N	No effect	Bharadwaj et al 2021	2021	Road
Ozimops ridei	Molossidae	Australia	NA	NA	NA		N	Y	Postive	Bharadwaj et al 2021	2021	Road
Parastrellus hesperus	Vespertilionidae	USA	50-80dBA	6,7,8,9	24 khz	3	Y	N	No effect	Bunkley et al 2015	2015	Other
Perimyotis subflavus	Vespertilionidae	Canada	Drone motors: Pulsatile noise centered around 40.5 kHz, intermittent noise centered at 2.1 kHz, Flying dones: Pulsing noise of 40.5 kHz and loud broadband noise between 0-20 kHz	NA	0-20 khz; 40.5 khz	1,2,5	Y	Y	Negative	Ednie et al 2021	2021	Air
Perimyotis subflavus	Vespertilionidae	Canada	UAV1 (large): 0dBFS/55 dB noise/sound level, Freq 0-6kHz; UAV2: -6dBFS/50dB, 0-5.8kHz; UAV3 (Small): -24dBFS/49dB; 0-6.8kHz	5,6	0-7 khz	1	Y	Y	Negative	Kuhlmann et al 2022	2022	Air
Perimyotis subflavus	Vespertilionidae	USA	55-90 dB	6,7,8,9,10	3-17khz	1,2	Y	N	No effect	Lehrer et al 2021	2021	Other
Perimyotis subflavus	Vespertilionidae	USA	NA	NA	NA	NA	Y	N	No effect	Zurcher 2010	2010	Road
Pipistrellus abramus	Vespertilionidae	China	NA	5,6	6-10khz	1	Y	Y	Negative	Wang et al 2022	2022	Air
Pipistrellus hesperidus	Vespertilionidae	South Africa	3.3-8.8 kHz (51-56dBA)	6	3-9 khz	1	Y	N	No effect	Cory-Toussaint and Taylor 2022	2022	Other
Pipistrellus kuhlii	Vespertilionidae	Israel	less than 17 kHz, Speakers set to 90dB. Treatment for 24 minutes (2 min pretreatment, 10 min treatment, 2 min post treatment, 10 min break) for 5 times per night. Total 3 nights (every second night) at 2 sites	10	<17 khz	1,2	Y	Y	Negative	Domer et al 2021	2021	Other
Pipistrellus kuhlii	Vespertilionidae	Portugal	NA	NA	NA		N	NA	NA	Medinas et al 2019	2019	Road
Pipistrellus kuhlii	Vespertilionidae	Germany	62 and 79 dB	7,8	NA	NA	Y	Y	Negative	Roswag et al 2025	2025	Air
Pipistrellus kuhlii	Vespertilionidae	Spain	NA	NA	NA	NA	Y	N	No effect	Sereno-cadierno et al 2025	2025	Other
Pipistrellus nathusii	Vespertilionidae	Poland	NA	NA	NA	NA	Y	N	No effect	Myczo et al 2017	2017	Road
Pipistrellus pipistrellus	Vespertilionidae	Ireland	NA	NA	NA		N	NA	NA	Abbot et al 2012	2012	Road
Pipistrellus pipistrellus	Vespertilionidae	United Kingdom	NA	NA	NA		N	Y	Negative	Berthinussen and Altringham - 2012	2012	Road
Pipistrellus pipistrellus	Vespertilionidae	United Kingdom	Peak of 86dB SPL. Recorded traffic noise at 3m away from a center of carriageway close to the road side verge.	9	1-20khz;20-96khz	1,2,3,4,5,6,7,8,9,10	Y	Y	Negative	Finch et al 2020	2020	Road*
Pipistrellus pipistrellus	Vespertilionidae	United Kingdom	1m 110 dB SPL (45 kHz); 20 m 85 dBL	9,11	20–100 kHz, with a frequency of most energy of 50 kHz	2,3,4,5,6,7,8,9,10	Y	Y	Negative	Gilmour et al 2020	2020	Other
Pipistrellus pipistrellus	Vespertilionidae	United Kingdom	Ultrasonic deterrant: 20-100 kHz with 98,52,21 db at 1,15 and 30m distances respectively	3,6,10	20-100 khz with peak at 50 khz	2,3,4,5,6,7,8,9,10	Y	Y	Negative	Gilmour et al 2021	2021	Other
Pipistrellus pipistrellus	Vespertilionidae	United Kingdom	42.82 dB ± 2.50 SD - background noise - 10 mins; Music volume 98.74 dB ± 4.61 SD - 1 m from speaker 1.8m from ground	10	Music average F max 15.5 khz	2	Y	Y	Negative	Hooker et al 2023	2023	Other
Pipistrellus pipistrellus	Vespertilionidae	United Kingdom	88-125 dB (mean 107.3; SD 5.7)	9,10,11	5-20 khz	1,2	Y	Y	Negative	Jerem and Mathews 2021	2021	Rail
Pipistrellus pipistrellus	Vespertilionidae	Poland	NA	NA	NA	NA	Y	N	No effect	Myczo et al 2017	2017	Road
Pipistrellus pipistrellus	Vespertilionidae	Germany	62 and 79 dB	7,8	NA	NA	Y	Y	Negative	Roswag et al 2025	2025	Air
Pipistrellus pipistrellus	Vespertilionidae	Spain	NA	NA	NA	NA	Y	N	No effect	Sereno-cadierno et al 2025	2025	Other
Pipistrellus pygmaeus	Vespertilionidae	Ireland	NA	NA	NA		N	NA	NA	Abbot et al 2012	2012	Road
Pipistrellus pygmaeus	Vespertilionidae	United Kingdom	NA	NA	NA		N	Y	Negative	Berthinussen and Altringham - 2012	2012	Road
Pipistrellus pygmaeus	Vespertilionidae	United Kingdom	Peak of 86dB SPL. Recorded traffic noise at 3m away from a center of carriageway close to the road side verge.	9	1-20khz;20-96khz	1,2,3,4,5,6,7,8,9,10	Y	Y	Negative	Finch et al 2020	2020	Road*
Pipistrellus pygmaeus	Vespertilionidae	United Kingdom	1m 110 dB SPL (45 kHz); 20 m 85 dBL	9,11	20–100 kHz, with a frequency of most energy of 50 kHz	2,3,4,5,6,7,8,9,10	Y	Y	Negative	Gilmour et al 2020	2020	Other
Pipistrellus pygmaeus	Vespertilionidae	United Kingdom	Ultrasonic deterrant: 20-100 kHz with 98,52,21 db at 1,15 and 30m distances respectively	3,6,10	20-100 khz with peak at 50 khz	2,3,4,5,6,7,8,9,10	Y	Y	Negative	Gilmour et al 2021	2021	Other
Pipistrellus pygmaeus	Vespertilionidae	United Kingdom	42.82 dB ± 2.50 SD - background noise - 10 mins; Music volume 98.74 dB ± 4.61 SD - 1 m from speaker 1.8m from ground	10	Music average F max 15.5 khz	2	Y	Y	Negative	Hooker et al 2023	2023	Other
Pipistrellus pygmaeus	Vespertilionidae	United Kingdom	88-125 dB (mean 107.3; SD 5.7)	9,10,11	5-20 khz	1,2	Y	Y	Negative	Jerem and Mathews 2021	2021	Rail
Pipistrellus pygmaeus	Vespertilionidae	Denmark	at 10 m tether 12-16 dB above system noise floor. At 30 m tether 0.5 dB	NA	<20 kHz at 30 m	1,2	Y	N	No effect	Jespersen et al 2022	2022	Air
Pipistrellus pygmaeus	Vespertilionidae	Poland	NA	NA	NA	NA	Y	N	No effect	Myczo et al 2017	2017	Road
Pipistrellus pygmaeus	Vespertilionidae	Germany	62 and 79 dB	7,8	NA	NA	Y	Y	Negative	Roswag et al 2025	2025	Air
Pipistrellus pygmaeus	Vespertilionidae	Spain	NA	NA	NA	NA	Y	N	No effect	Sereno-cadierno et al 2025	2025	Other
Pipistrellus rusticus/Neoromicia anchetae	Vespertilionidae	South Africa	3.3-8.8 kHz (51-56dBA)	6	3-9 khz	1	Y	N	No effect	Cory-Toussaint and Taylor 2022	2022	Other
Pipistrellus spp	Vespertilionidae	Poland	NA	NA	NA		N	NA	NA	Pakula and Furmankiewicz 2022	2022	Rail
Platyrrhinus lineatus	Phyllostomidae	Brazil	10-63.2 dB (measured at capture sites at 10:00 am)	2,3,4,5,6,7	NA	NA	Y	N	No effect	Brito et al 2023	2023	Other
Platyrrhinus recifinus	Phyllostomidae	Brazil	10-63.2 dB (measured at capture sites at 10:00 am)	2,3,4,5,6,7	NA	NA	Y	N	No effect	Brito et al 2023	2023	Other
Plecotus auritus	Vespertilionidae	Ireland	NA	NA	NA		N	NA	NA	Abbot et al 2012	2012	Road
Plecotus auritus	Vespertilionidae	Poland	NA	NA	NA	NA	Y	N	No effect	Myczo et al 2017	2017	Road
Plecotus auritus	Vespertilionidae	Germany	62 and 79 dB	7,8	NA	NA	Y	Y	Negative	Roswag et al 2025	2025	Air
Pteropus poliocephalus	Pteropodidae	Australia	Environmental soundscape:52-62 dBA; Colony soundscape: 75-82dBA; Low flying aircraft noise: 70 dB (0.5-2 kHz)	6,7,8	0.5-2 khz (aircraft noises)	1	Y	N	No effect	Pearson and Clarke 2019	2019	Other
Pygoderma bilabiatum	Phyllostomidae	Brazil	10-63.2 dB (measured at capture sites at 10:00 am)	2,3,4,5,6,7	NA	NA	Y	N	No effect	Brito et al 2023	2023	Other
Rhinolophus ferrumequinum	Rhinolophidae	United Kingdom	Peak of 86dB SPL. Recorded traffic noise at 3m away from a center of carriageway close to the road side verge.	9	1-20khz;20-96khz	1,2,3,4,5,6,7,8,9,10	Y	Y	Negative	Finch et al 2020	2020	Road*
Rhinolophus hipposideros	Rhinolophidae	Ireland	NA	NA	NA		N	NA	NA	Abbot et al 2012	2012	Road
Rhinolophus megaphyllus	Rhinolophidae	Australia	0-20 kHz; 40-80 dB SPL	5,6,7,8	0-20 khz	1,2	Y	N	No effect	Bonsen et al., 2015	2015	Road
Rhinolophus simulator	Rhinolophidae	South Africa	3.3-8.8 kHz (51-56dBA)	6	3-9 khz	1	Y	N	No effect	Cory-Toussaint and Taylor 2022	2022	Other
Rhinolopus spp	Rhinolophidae	France	NA	NA	NA		N	NA	NA	Laforge et al 2019	2019	Road
Sauromys petrophilus	Molossidae	South Africa	3.3-8.8 kHz (51-56dBA)	6	3-9 khz	1	Y	N	No effect	Cory-Toussaint and Taylor 2022	2022	Other
Scotophilus dinganii	Vespertilionidae	South Africa	3.3-8.8 kHz (51-56dBA)	6	3-9 khz	1	Y	N	No effect	Cory-Toussaint and Taylor 2022	2022	Other
Scotorepens balstoni	Vespertilionidae	Australia	NA	NA	NA		N	Y	Negative	Bharadwaj et al 2021	2021	Road
Sturnira lilium	Phyllostomidae	Brazil	10-63.2 dB (measured at capture sites at 10:00 am)	2,3,4,5,6,7	NA	NA	Y	N	No effect	Brito et al 2023	2023	Other
Tadarida aegyptiaca	Molossidae	South Africa	3.3-8.8 kHz (51-56dBA)	6	3-9 khz	1	Y	N	No effect	Cory-Toussaint and Taylor 2022	2022	Other
Tadarida australis	Molossidae	Australia	0-20 kHz; 40-80 dB SPL	5,6,7,8	0-20 khz	1,2	Y	N	No effect	Bonsen et al., 2015	2015	Road
Tadarida brasiliensis	Molossidae	USA	50-80dBA	6,7,8,9	24 khz	3	Y	Y	Negative	Bunkley et al 2015	2015	Other
Tadarida brasiliensis	Molossidae	USA	75.3, 76.2, 56.4, and 57.6 dB	6,8	NA	NA	Y	Y	Neutral	Vosbigian et al 2024	2024	Road*
Tadarida brasiliensis	Molossidae	USA	70.6 dB	6,8	NA	NA	Y	Y	Negative	Warner 2016	2016	Other
Tadarida brasiliensis	Molossidae	USA	Ambient : 22-45 dBA; Treatment 56-77 dBA)	3,4,5,6,7,8	NA	NA	Y	N	No effect	Warner 2016	2016	Other
Tadarida teniotis	Molossidae	Spain	NA	NA	NA	NA	Y	N	No effect	Sereno-cadierno et al 2025	2025	Other
Taphozous mauritianus	Emballonuridae	South Africa	3.3-8.8 kHz (51-56dBA)	6	3-9 khz	1	Y	N	No effect	Cory-Toussaint and Taylor 2022	2022	Other
Vespadelus darlingtoni	Vespertilionidae	Australia	NA	NA	NA		N	Y	Negative	Bharadwaj et al 2021	2021	Road
Vespadelus darlingtoni	Vespertilionidae	Australia	0-20 kHz; 40-80 dB SPL	5,6,7,8	0-20 khz	1,2	Y	N	No effect	Bonsen et al., 2015	2015	Road
Vespadelus regulus	Vespertilionidae	Australia	NA	NA	NA		N	Y	Negative	Bharadwaj et al 2021	2021	Road
Vespadelus vulturnus	Vespertilionidae	Australia	NA	NA	NA		N	Y	Negative	Bharadwaj et al 2021	2021	Road
Vespadelus vulturnus	Vespertilionidae	Australia	0-20 kHz; 40-80 dB SPL	5,6,7,8	0-20 khz	1,2	Y	N	No effect	Bonsen et al., 2015	2015	Road
Vespertilio sinensis	Vespertilionidae	China	60.98 ± 4.97 dB, range of 48.4–89.9 dB	5,6,7,8,9	<8kHz	1	Y	Y	Negative	Jiang et al 2019	2019	Road*
Vespertilio sinensis	Vespertilionidae	China	Wild exposure upto 70 kHz. Experimental exposure: 63 dB (recorded from a bridge)	7	3-15 khz (peak) but several hunded Hz to 70 kHz	1,2,3,4,5,6,7	Y	Y	Neutral	Song et al 2019	2019	Road*
Vespertilio sinensis	Vespertilionidae	China	63 dB SPL (at 4m from cage)	7	NA	NA	Y	Y	Negative	Song et al 2020	2020	Road*
